# Systematic integration of protein affecting mutations, gene fusions, and copy number alterations into a comprehensive somatic mutational profile

**DOI:** 10.1101/2022.07.22.501139

**Authors:** Shawn S Striker, Sierra F Wilferd, Erika M Lewis, Samantha A O’Connor, Christopher L Plaisier

## Abstract

Somatic mutations occur as random genetic changes in genes through protein-affecting mutations (PAMs), gene fusions, or copy number alterations (CNAs). Mutations of different types can have a similar phenotypic effect (i.e., allelic heterogeneity) and should be integrated into a unified gene mutation profile. We developed OncoMerge to fill this niche of integrating somatic mutations to capture allelic heterogeneity, assign a function to mutations, and overcome known obstacles in cancer genetics. Application of OncoMerge to the TCGA Pan-Cancer Atlas increased the number and frequency of somatically mutated genes and improved the prediction of the somatic mutation role as either activating or loss of function. Using integrated somatic mutation matrices increased the power to infer gene regulatory networks and uncovered the enrichment of switch-like feedback motifs and delay-inducing feed-forward loops. These studies demonstrate that OncoMerge efficiently integrates PAMs, fusions, and CNAs and strengthens downstream analyses linking somatic mutations to cancer phenotypes.

**Motivation:** Genes are mutated in tumors through either PAMs, CNAs, or gene fusions, thereby splitting the signal of the somatic mutation effect across these three mutation types. We developed OncoMerge to systematically integrate the three mutation types into a single mutation profile that better captures the impact of somatic mutations on cancer phenotypes. As a tool OncoMerge fills the gap between the sophisticated variant calling pipelines and downstream analyses.
