## Supplementary material for "Systematic integration of protein affecting mutations, gene fusions, and copy number alterations into a comprehensive somatic mutational profile": Table S1

### Sheet: SupplementaryTable1_blocklist_2
Supplementary Table 1. Blocklist of MSI and hypermutator phentoype tumors. Related to Figure 2.
TCGA_ID	Tumor Type	Reason
TCGA-OR-A5J5	ACC	MSI
TCGA-OR-A5LB	ACC	MSI
TCGA-OR-A5LJ	ACC	MSI
TCGA-PK-A5HB	ACC	MSI/Hypermutator
TCGA-OR-A5KB	ACC	Hypermutator
TCGA-XF-A8HG	BLCA	MSI
TCGA-ZF-AA4W	BLCA	MSI
TCGA-SY-A9G5	BLCA	Hypermutator
TCGA-YC-A89H	BLCA	Hypermutator
TCGA-DK-A6AW	BLCA	Hypermutator
TCGA-DK-A1AC	BLCA	Hypermutator
TCGA-G2-A2EO	BLCA	Hypermutator
TCGA-XF-AAMG	BLCA	Hypermutator
TCGA-DK-A6B6	BLCA	Hypermutator
TCGA-KQ-A41R	BLCA	Hypermutator
TCGA-UY-A78K	BLCA	Hypermutator
TCGA-DK-A3X1	BLCA	Hypermutator
TCGA-K4-A54R	BLCA	Hypermutator
TCGA-FD-A6TC	BLCA	Hypermutator
TCGA-MV-A51V	BLCA	Hypermutator
TCGA-ZF-A9RC	BLCA	Hypermutator
TCGA-DK-A3WW	BLCA	Hypermutator
TCGA-DK-A2I4	BLCA	Hypermutator
TCGA-XF-A9T0	BLCA	Hypermutator
TCGA-E7-A7XN	BLCA	Hypermutator
TCGA-A1-A0SF	BRCA	MSI
TCGA-A1-A0SH	BRCA	MSI
TCGA-A8-A09Z	BRCA	MSI
TCGA-AN-A0AK	BRCA	MSI
TCGA-BH-A18G	BRCA	MSI/Hypermutator
TCGA-BH-A1FJ	BRCA	MSI
TCGA-D8-A1J8	BRCA	MSI/Hypermutator
TCGA-D8-A1JU	BRCA	MSI
TCGA-D8-A1X8	BRCA	MSI
TCGA-D8-A1XK	BRCA	MSI/Hypermutator
TCGA-D8-A1XQ	BRCA	MSI/Hypermutator
TCGA-D8-A1Y1	BRCA	MSI
TCGA-E2-A1II	BRCA	MSI
TCGA-E2-A1LL	BRCA	MSI
TCGA-E9-A22E	BRCA	MSI
TCGA-EW-A1IZ	BRCA	MSI
TCGA-EW-A2FV	BRCA	Hypermutator
TCGA-AC-A23H	BRCA	Hypermutator
TCGA-D8-A27V	BRCA	Hypermutator
TCGA-D8-A27G	BRCA	Hypermutator
TCGA-AO-A128	BRCA	Hypermutator
TCGA-BH-A0B6	BRCA	Hypermutator
TCGA-5L-AAT1	BRCA	Hypermutator
TCGA-AO-A03M	BRCA	Hypermutator
TCGA-2W-A8YY	CESC	MSI/Hypermutator
TCGA-EA-A3HS	CESC	MSI/Hypermutator
TCGA-EA-A3HU	CESC	MSI/Hypermutator
TCGA-EA-A410	CESC	MSI/Hypermutator
TCGA-MA-AA42	CESC	MSI
TCGA-VS-A94Z	CESC	MSI/Hypermutator
TCGA-VS-A9U6	CESC	MSI
TCGA-VS-A9UJ	CESC	MSI
TCGA-JX-A3Q0	CESC	Hypermutator
TCGA-VS-A958	CESC	Hypermutator
TCGA-IR-A3LA	CESC	Hypermutator
TCGA-EK-A3GK	CESC	Hypermutator
TCGA-DR-A0ZM	CESC	Hypermutator
TCGA-Q1-A73O	CESC	Hypermutator
TCGA-IR-A3LK	CESC	Hypermutator
TCGA-IR-A3LH	CESC	Hypermutator
TCGA-JW-A5VL	CESC	Hypermutator
TCGA-ZH-A8Y7	CHOL	MSI
TCGA-W5-AA39	CHOL	Hypermutator
TCGA-5M-AAT6	COAD	MSI/Hypermutator
TCGA-A6-2672	COAD	MSI
TCGA-A6-2674	COAD	MSI
TCGA-A6-2684	COAD	MSI
TCGA-A6-2686	COAD	MSI/Hypermutator
TCGA-A6-3807	COAD	MSI
TCGA-A6-3808	COAD	MSI
TCGA-A6-3809	COAD	MSI/Hypermutator
TCGA-A6-5659	COAD	MSI
TCGA-A6-5664	COAD	MSI
TCGA-A6-5665	COAD	MSI/Hypermutator
TCGA-A6-6649	COAD	MSI
TCGA-A6-6650	COAD	MSI
TCGA-A6-6653	COAD	MSI/Hypermutator
TCGA-A6-6780	COAD	MSI/Hypermutator
TCGA-A6-6781	COAD	MSI/Hypermutator
TCGA-AA-3492	COAD	MSI/Hypermutator
TCGA-AA-3496	COAD	MSI
TCGA-AA-3529	COAD	MSI
TCGA-AA-3663	COAD	MSI/Hypermutator
TCGA-AA-3672	COAD	MSI
TCGA-AA-3710	COAD	MSI
TCGA-AA-3713	COAD	MSI/Hypermutator
TCGA-AA-3715	COAD	MSI
TCGA-AA-3811	COAD	MSI
TCGA-AA-3815	COAD	MSI
TCGA-AA-3821	COAD	MSI
TCGA-AA-3833	COAD	MSI
TCGA-AA-3845	COAD	MSI
TCGA-AA-3864	COAD	MSI
TCGA-AA-3869	COAD	MSI
TCGA-AA-3877	COAD	MSI
TCGA-AA-3947	COAD	MSI/Hypermutator
TCGA-AA-3949	COAD	MSI
TCGA-AA-3950	COAD	MSI
TCGA-AA-3966	COAD	MSI
TCGA-AA-A01P	COAD	MSI/Hypermutator
TCGA-AA-A01R	COAD	MSI/Hypermutator
TCGA-AA-A022	COAD	MSI/Hypermutator
TCGA-AA-A02R	COAD	MSI
TCGA-AD-5900	COAD	MSI/Hypermutator
TCGA-AD-6548	COAD	MSI
TCGA-AD-6889	COAD	MSI/Hypermutator
TCGA-AD-6895	COAD	MSI/Hypermutator
TCGA-AD-6964	COAD	MSI/Hypermutator
TCGA-AD-A5EJ	COAD	MSI/Hypermutator
TCGA-AM-5821	COAD	MSI/Hypermutator
TCGA-AU-6004	COAD	MSI/Hypermutator
TCGA-AY-6197	COAD	MSI/Hypermutator
TCGA-AZ-4313	COAD	MSI
TCGA-AZ-4323	COAD	MSI
TCGA-AZ-4615	COAD	MSI/Hypermutator
TCGA-AZ-6598	COAD	MSI/Hypermutator
TCGA-AZ-6601	COAD	MSI/Hypermutator
TCGA-CK-4951	COAD	MSI/Hypermutator
TCGA-CK-5913	COAD	MSI/Hypermutator
TCGA-CK-5916	COAD	MSI/Hypermutator
TCGA-CK-6746	COAD	MSI/Hypermutator
TCGA-CM-4743	COAD	MSI/Hypermutator
TCGA-CM-4746	COAD	MSI/Hypermutator
TCGA-CM-5861	COAD	MSI/Hypermutator
TCGA-CM-6162	COAD	MSI
TCGA-CM-6168	COAD	MSI
TCGA-CM-6171	COAD	MSI/Hypermutator
TCGA-CM-6674	COAD	MSI/Hypermutator
TCGA-CM-6680	COAD	MSI
TCGA-D5-6530	COAD	MSI/Hypermutator
TCGA-D5-6540	COAD	MSI/Hypermutator
TCGA-D5-6927	COAD	MSI/Hypermutator
TCGA-D5-6928	COAD	MSI/Hypermutator
TCGA-D5-6930	COAD	MSI/Hypermutator
TCGA-DM-A1HB	COAD	MSI/Hypermutator
TCGA-F4-6570	COAD	MSI/Hypermutator
TCGA-F4-6703	COAD	MSI
TCGA-F4-6856	COAD	MSI/Hypermutator
TCGA-G4-6302	COAD	MSI/Hypermutator
TCGA-G4-6304	COAD	MSI/Hypermutator
TCGA-G4-6309	COAD	MSI/Hypermutator
TCGA-G4-6320	COAD	MSI/Hypermutator
TCGA-G4-6586	COAD	MSI/Hypermutator
TCGA-G4-6588	COAD	MSI/Hypermutator
TCGA-G4-6628	COAD	MSI/Hypermutator
TCGA-NH-A5IV	COAD	MSI/Hypermutator
TCGA-QG-A5Z2	COAD	MSI/Hypermutator
TCGA-WS-AB45	COAD	MSI/Hypermutator
TCGA-CA-6717	COAD	Hypermutator
TCGA-AA-3510	COAD	Hypermutator
TCGA-AA-A010	COAD	Hypermutator
TCGA-AA-3984	COAD	Hypermutator
TCGA-AZ-4315	COAD	Hypermutator
TCGA-CA-6718	COAD	Hypermutator
TCGA-A6-5661	COAD	Hypermutator
TCGA-AA-A00N	COAD	Hypermutator
TCGA-L5-A43J	ESCA	MSI/Hypermutator
TCGA-L5-A4OI	ESCA	MSI/Hypermutator
TCGA-L5-A8NM	ESCA	MSI/Hypermutator
TCGA-19-1787	GBM	MSI
TCGA-32-2616	GBM	Hypermutator
TCGA-19-5956	GBM	Hypermutator
TCGA-06-5416	GBM	Hypermutator
TCGA-CN-5369	HNSC	MSI
TCGA-CV-A6K1	HNSC	MSI
TCGA-F7-A624	HNSC	MSI/Hypermutator
TCGA-QK-A6VB	HNSC	MSI
TCGA-CR-7402	HNSC	Hypermutator
TCGA-CV-7568	HNSC	Hypermutator
TCGA-CN-4723	HNSC	Hypermutator
TCGA-D6-6516	HNSC	Hypermutator
TCGA-KN-8428	KICH	Hypermutator
TCGA-B0-5098	KIRC	MSI
TCGA-B2-4101	KIRC	MSI
TCGA-B2-5633	KIRC	MSI
TCGA-B2-5635	KIRC	MSI
TCGA-B8-4148	KIRC	MSI
TCGA-AB-2808	LAML	Hypermutator
TCGA-AB-2828	LAML	Hypermutator
TCGA-DU-6392	LGG	MSI/Hypermutator
TCGA-HT-8564	LGG	MSI
TCGA-4R-AA8I	LIHC	MSI/Hypermutator
TCGA-G3-A25T	LIHC	MSI
TCGA-WQ-A9G7	LIHC	MSI
TCGA-UB-A7MB	LIHC	Hypermutator
TCGA-CC-A7IH	LIHC	Hypermutator
TCGA-55-8506	LUAD	MSI/Hypermutator
TCGA-86-A4JF	LUAD	MSI/Hypermutator
TCGA-95-7567	LUAD	MSI/Hypermutator
TCGA-95-7039	LUAD	Hypermutator
TCGA-64-5781	LUAD	Hypermutator
TCGA-73-A9RS	LUAD	Hypermutator
TCGA-78-7155	LUAD	Hypermutator
TCGA-95-7043	LUAD	Hypermutator
TCGA-78-8662	LUAD	Hypermutator
TCGA-50-5930	LUAD	Hypermutator
TCGA-86-6851	LUAD	Hypermutator
TCGA-86-8073	LUAD	Hypermutator
TCGA-L9-A7SV	LUAD	Hypermutator
TCGA-55-7907	LUAD	Hypermutator
TCGA-55-8089	LUAD	Hypermutator
TCGA-NJ-A4YQ	LUAD	Hypermutator
TCGA-86-8358	LUAD	Hypermutator
TCGA-49-AARE	LUAD	Hypermutator
TCGA-44-2656	LUAD	Hypermutator
TCGA-62-A46O	LUAD	Hypermutator
TCGA-05-4382	LUAD	Hypermutator
TCGA-67-3771	LUAD	Hypermutator
TCGA-MN-A4N4	LUAD	Hypermutator
TCGA-05-4410	LUAD	Hypermutator
TCGA-44-7670	LUAD	Hypermutator
TCGA-55-A490	LUAD	Hypermutator
TCGA-55-8507	LUAD	Hypermutator
TCGA-21-1080	LUSC	MSI
TCGA-63-A5MM	LUSC	MSI/Hypermutator
TCGA-94-8490	LUSC	MSI/Hypermutator
TCGA-22-5473	LUSC	Hypermutator
TCGA-O2-A52Q	LUSC	Hypermutator
TCGA-18-3409	LUSC	Hypermutator
TCGA-60-2698	LUSC	Hypermutator
TCGA-66-2785	LUSC	Hypermutator
TCGA-90-A4ED	LUSC	Hypermutator
TCGA-37-3792	LUSC	Hypermutator
TCGA-60-2714	LUSC	Hypermutator
TCGA-33-4566	LUSC	Hypermutator
TCGA-37-4130	LUSC	Hypermutator
TCGA-46-3769	LUSC	Hypermutator
TCGA-98-8021	LUSC	Hypermutator
TCGA-43-2581	LUSC	Hypermutator
TCGA-85-A4CL	LUSC	Hypermutator
TCGA-UD-AAC1	MESO	MSI
TCGA-ZN-A9VQ	MESO	MSI
TCGA-10-0937	OV	MSI
TCGA-13-0889	OV	MSI/Hypermutator
TCGA-13-0906	OV	MSI
TCGA-24-2019	OV	MSI
TCGA-25-1312	OV	MSI
TCGA-59-2349	OV	MSI/Hypermutator
TCGA-IB-7651	PAAD	Hypermutator
TCGA-EJ-7782	PRAD	MSI
TCGA-KK-A59V	PRAD	MSI/Hypermutator
TCGA-XK-AAIW	PRAD	MSI/Hypermutator
TCGA-AG-3891	READ	MSI
TCGA-AG-3892	READ	MSI
TCGA-AG-3906	READ	MSI
TCGA-AG-A008	READ	MSI
TCGA-AG-A00C	READ	MSI
TCGA-AG-A015	READ	MSI
TCGA-AG-A02N	READ	MSI
TCGA-EI-6507	READ	MSI/Hypermutator
TCGA-EI-6882	READ	MSI/Hypermutator
TCGA-F5-6814	READ	Hypermutator
TCGA-EI-6917	READ	Hypermutator
TCGA-3B-A9HT	SARC	MSI
TCGA-QQ-A8VF	SARC	MSI/Hypermutator
TCGA-DX-AB2E	SARC	Hypermutator
TCGA-D3-A8GM	SKCM	MSI/Hypermutator
TCGA-ER-A19P	SKCM	MSI
TCGA-W3-A824	SKCM	MSI
TCGA-FW-A3R5	SKCM	Hypermutator
TCGA-FR-A726	SKCM	Hypermutator
TCGA-EE-A3AG	SKCM	Hypermutator
TCGA-W3-AA1R	SKCM	Hypermutator
TCGA-FS-A1ZK	SKCM	Hypermutator
TCGA-EE-A2GI	SKCM	Hypermutator
TCGA-YD-A9TA	SKCM	Hypermutator
TCGA-W3-AA1V	SKCM	Hypermutator
TCGA-Z2-A8RT	SKCM	Hypermutator
TCGA-EB-A431	SKCM	Hypermutator
TCGA-GN-A26C	SKCM	Hypermutator
TCGA-3N-A9WC	SKCM	Hypermutator
TCGA-FR-A8YC	SKCM	Hypermutator
TCGA-EE-A2MJ	SKCM	Hypermutator
TCGA-EE-A2MD	SKCM	Hypermutator
TCGA-GN-A8LK	SKCM	Hypermutator
TCGA-DA-A95Z	SKCM	Hypermutator
TCGA-YG-AA3N	SKCM	Hypermutator
TCGA-EE-A29E	SKCM	Hypermutator
TCGA-FS-A1ZZ	SKCM	Hypermutator
TCGA-EE-A29L	SKCM	Hypermutator
TCGA-D9-A6EC	SKCM	Hypermutator
TCGA-GN-A266	SKCM	Hypermutator
TCGA-YD-A89C	SKCM	Hypermutator
TCGA-EE-A2GC	SKCM	Hypermutator
TCGA-EE-A2M5	SKCM	Hypermutator
TCGA-EE-A2MS	SKCM	Hypermutator
TCGA-D3-A8GI	SKCM	Hypermutator
TCGA-FR-A7U9	SKCM	Hypermutator
TCGA-ER-A193	SKCM	Hypermutator
TCGA-EE-A3J5	SKCM	Hypermutator
TCGA-EB-A41A	SKCM	Hypermutator
TCGA-EE-A2MR	SKCM	Hypermutator
TCGA-EE-A29D	SKCM	Hypermutator
TCGA-GF-A6C9	SKCM	Hypermutator
TCGA-EE-A2GO	SKCM	Hypermutator
TCGA-EE-A20C	SKCM	Hypermutator
TCGA-D3-A5GO	SKCM	Hypermutator
TCGA-EE-A2GR	SKCM	Hypermutator
TCGA-EE-A29M	SKCM	Hypermutator
TCGA-EE-A3JD	SKCM	Hypermutator
TCGA-EE-A181	SKCM	Hypermutator
TCGA-D3-A8GL	SKCM	Hypermutator
TCGA-B7-5816	STAD	MSI/Hypermutator
TCGA-B7-A5TI	STAD	MSI
TCGA-BR-4184	STAD	MSI/Hypermutator
TCGA-BR-4201	STAD	MSI/Hypermutator
TCGA-BR-4256	STAD	MSI/Hypermutator
TCGA-BR-4257	STAD	MSI/Hypermutator
TCGA-BR-4280	STAD	MSI
TCGA-BR-4292	STAD	MSI/Hypermutator
TCGA-BR-4361	STAD	MSI/Hypermutator
TCGA-BR-4362	STAD	MSI/Hypermutator
TCGA-BR-4363	STAD	MSI
TCGA-BR-4368	STAD	MSI/Hypermutator
TCGA-BR-4370	STAD	MSI/Hypermutator
TCGA-BR-6452	STAD	MSI/Hypermutator
TCGA-BR-6566	STAD	MSI/Hypermutator
TCGA-BR-6802	STAD	MSI
TCGA-BR-6852	STAD	MSI/Hypermutator
TCGA-BR-7703	STAD	MSI
TCGA-BR-7707	STAD	MSI/Hypermutator
TCGA-BR-7851	STAD	MSI/Hypermutator
TCGA-BR-8059	STAD	MSI
TCGA-BR-8078	STAD	MSI/Hypermutator
TCGA-BR-8081	STAD	MSI/Hypermutator
TCGA-BR-8284	STAD	MSI
TCGA-BR-8360	STAD	MSI/Hypermutator
TCGA-BR-8361	STAD	MSI/Hypermutator
TCGA-BR-8363	STAD	MSI/Hypermutator
TCGA-BR-8368	STAD	MSI/Hypermutator
TCGA-BR-8372	STAD	MSI/Hypermutator
TCGA-BR-8382	STAD	MSI/Hypermutator
TCGA-BR-8487	STAD	MSI/Hypermutator
TCGA-BR-8591	STAD	MSI/Hypermutator
TCGA-BR-A4QL	STAD	MSI/Hypermutator
TCGA-CD-8536	STAD	MSI/Hypermutator
TCGA-CD-A4MG	STAD	MSI/Hypermutator
TCGA-CD-A4MI	STAD	MSI/Hypermutator
TCGA-CD-A4MJ	STAD	MSI
TCGA-CG-4305	STAD	MSI/Hypermutator
TCGA-CG-4306	STAD	MSI/Hypermutator
TCGA-CG-4442	STAD	MSI/Hypermutator
TCGA-CG-4460	STAD	MSI/Hypermutator
TCGA-CG-4465	STAD	MSI
TCGA-CG-5721	STAD	MSI/Hypermutator
TCGA-CG-5723	STAD	MSI/Hypermutator
TCGA-CG-5726	STAD	MSI/Hypermutator
TCGA-CG-5728	STAD	MSI/Hypermutator
TCGA-CG-5733	STAD	MSI/Hypermutator
TCGA-D7-A4YV	STAD	MSI/Hypermutator
TCGA-D7-A4YY	STAD	MSI
TCGA-D7-A6EY	STAD	MSI/Hypermutator
TCGA-F1-6177	STAD	MSI/Hypermutator
TCGA-F1-6874	STAD	MSI/Hypermutator
TCGA-F1-A448	STAD	MSI
TCGA-FP-A4BE	STAD	MSI/Hypermutator
TCGA-HF-7132	STAD	MSI/Hypermutator
TCGA-HF-A5NB	STAD	MSI/Hypermutator
TCGA-HJ-7597	STAD	MSI/Hypermutator
TCGA-HU-8602	STAD	MSI/Hypermutator
TCGA-HU-A4G8	STAD	MSI/Hypermutator
TCGA-HU-A4G9	STAD	MSI/Hypermutator
TCGA-HU-A4GN	STAD	MSI/Hypermutator
TCGA-HU-A4GQ	STAD	MSI/Hypermutator
TCGA-HU-A4GT	STAD	MSI/Hypermutator
TCGA-HU-A4GU	STAD	MSI/Hypermutator
TCGA-HU-A4GX	STAD	MSI/Hypermutator
TCGA-HU-A4H3	STAD	MSI/Hypermutator
TCGA-HU-A4H4	STAD	MSI
TCGA-HU-A4H8	STAD	MSI/Hypermutator
TCGA-MX-A5UJ	STAD	MSI/Hypermutator
TCGA-R5-A7ZI	STAD	MSI/Hypermutator
TCGA-RD-A8NB	STAD	MSI
TCGA-SW-A7EA	STAD	MSI
TCGA-VQ-A8E3	STAD	MSI
TCGA-VQ-A8P2	STAD	MSI/Hypermutator
TCGA-VQ-A8PB	STAD	MSI/Hypermutator
TCGA-VQ-A8PO	STAD	MSI/Hypermutator
TCGA-VQ-A8PP	STAD	MSI/Hypermutator
TCGA-VQ-A8PT	STAD	MSI
TCGA-VQ-A8PX	STAD	MSI
TCGA-VQ-A91D	STAD	MSI/Hypermutator
TCGA-VQ-A91E	STAD	MSI
TCGA-VQ-A91K	STAD	MSI/Hypermutator
TCGA-VQ-A924	STAD	MSI/Hypermutator
TCGA-VQ-AA6D	STAD	MSI
TCGA-BR-8589	STAD	Hypermutator
TCGA-BR-8680	STAD	Hypermutator
TCGA-ZB-A966	THYM	MSI/Hypermutator
TCGA-A5-A0G2	UCEC	MSI
TCGA-A5-A0G9	UCEC	MSI
TCGA-A5-A0GA	UCEC	MSI
TCGA-A5-A0GB	UCEC	MSI
TCGA-A5-A0GG	UCEC	MSI
TCGA-A5-A0GH	UCEC	MSI
TCGA-A5-A0GI	UCEC	MSI
TCGA-A5-A0GW	UCEC	MSI
TCGA-A5-A0VP	UCEC	MSI
TCGA-A5-A0VQ	UCEC	MSI
TCGA-A5-A1OF	UCEC	MSI/Hypermutator
TCGA-A5-A2K3	UCEC	MSI
TCGA-A5-A2K7	UCEC	MSI
TCGA-A5-A7WJ	UCEC	MSI
TCGA-AJ-A23O	UCEC	MSI
TCGA-AJ-A2QO	UCEC	MSI
TCGA-AJ-A3BG	UCEC	MSI
TCGA-AJ-A3BH	UCEC	MSI/Hypermutator
TCGA-AJ-A3EK	UCEC	MSI/Hypermutator
TCGA-AJ-A3NE	UCEC	MSI
TCGA-AJ-A3OJ	UCEC	MSI
TCGA-AJ-A3OK	UCEC	MSI
TCGA-AJ-A3OL	UCEC	MSI
TCGA-AJ-A3TW	UCEC	MSI
TCGA-AJ-A8CT	UCEC	MSI
TCGA-AJ-A8CV	UCEC	MSI
TCGA-AJ-A8CW	UCEC	MSI
TCGA-AP-A051	UCEC	MSI
TCGA-AP-A054	UCEC	MSI
TCGA-AP-A05N	UCEC	MSI
TCGA-AP-A05O	UCEC	MSI
TCGA-AP-A0LD	UCEC	MSI
TCGA-AP-A0LE	UCEC	MSI
TCGA-AP-A0LG	UCEC	MSI
TCGA-AP-A0LP	UCEC	MSI
TCGA-AP-A0LS	UCEC	MSI
TCGA-AP-A0LT	UCEC	MSI
TCGA-AP-A1DH	UCEC	MSI
TCGA-AP-A1DK	UCEC	MSI/Hypermutator
TCGA-AP-A1DM	UCEC	MSI
TCGA-AP-A1DO	UCEC	MSI
TCGA-AP-A1DP	UCEC	MSI
TCGA-AP-A1DR	UCEC	MSI
TCGA-AP-A1E1	UCEC	MSI
TCGA-AX-A05S	UCEC	MSI
TCGA-AX-A05Y	UCEC	MSI
TCGA-AX-A063	UCEC	MSI
TCGA-AX-A064	UCEC	MSI
TCGA-AX-A06H	UCEC	MSI
TCGA-AX-A0IZ	UCEC	MSI
TCGA-AX-A0J1	UCEC	MSI
TCGA-AX-A1C4	UCEC	MSI
TCGA-AX-A1C5	UCEC	MSI
TCGA-AX-A1C9	UCEC	MSI
TCGA-AX-A1CE	UCEC	MSI/Hypermutator
TCGA-AX-A2HA	UCEC	MSI/Hypermutator
TCGA-AX-A2HC	UCEC	MSI/Hypermutator
TCGA-AX-A2HD	UCEC	MSI/Hypermutator
TCGA-AX-A2HG	UCEC	MSI
TCGA-AX-A2HJ	UCEC	MSI/Hypermutator
TCGA-AX-A2IN	UCEC	MSI
TCGA-AX-A3FS	UCEC	MSI
TCGA-AX-A3FT	UCEC	MSI
TCGA-AX-A3G8	UCEC	MSI
TCGA-AX-A3G9	UCEC	MSI
TCGA-B5-A0JR	UCEC	MSI
TCGA-B5-A0JU	UCEC	MSI
TCGA-B5-A0JV	UCEC	MSI
TCGA-B5-A0JZ	UCEC	MSI
TCGA-B5-A0K2	UCEC	MSI
TCGA-B5-A0K6	UCEC	MSI
TCGA-B5-A0K9	UCEC	MSI
TCGA-B5-A11G	UCEC	MSI
TCGA-B5-A11H	UCEC	MSI
TCGA-B5-A11J	UCEC	MSI
TCGA-B5-A11U	UCEC	MSI
TCGA-B5-A11Y	UCEC	MSI
TCGA-B5-A1MW	UCEC	MSI
TCGA-B5-A1MX	UCEC	MSI/Hypermutator
TCGA-B5-A3FA	UCEC	MSI/Hypermutator
TCGA-B5-A3FC	UCEC	MSI/Hypermutator
TCGA-B5-A5OC	UCEC	MSI
TCGA-BG-A0LX	UCEC	MSI
TCGA-BG-A0M0	UCEC	MSI
TCGA-BG-A0M4	UCEC	MSI
TCGA-BG-A0MQ	UCEC	MSI
TCGA-BG-A0VW	UCEC	MSI
TCGA-BG-A0VZ	UCEC	MSI
TCGA-BG-A18B	UCEC	MSI
TCGA-BG-A220	UCEC	MSI
TCGA-BG-A221	UCEC	MSI
TCGA-BG-A222	UCEC	MSI/Hypermutator
TCGA-BG-A2L7	UCEC	MSI
TCGA-BG-A3EW	UCEC	MSI
TCGA-BK-A0C9	UCEC	MSI
TCGA-BK-A13B	UCEC	MSI
TCGA-BS-A0TA	UCEC	MSI
TCGA-BS-A0TE	UCEC	MSI
TCGA-BS-A0TJ	UCEC	MSI
TCGA-BS-A0U8	UCEC	MSI
TCGA-BS-A0UA	UCEC	MSI
TCGA-BS-A0UL	UCEC	MSI
TCGA-BS-A0UM	UCEC	MSI
TCGA-BS-A0V4	UCEC	MSI
TCGA-BS-A0VI	UCEC	MSI
TCGA-D1-A0ZO	UCEC	MSI
TCGA-D1-A0ZS	UCEC	MSI
TCGA-D1-A101	UCEC	MSI
TCGA-D1-A103	UCEC	MSI/Hypermutator
TCGA-D1-A15X	UCEC	MSI
TCGA-D1-A160	UCEC	MSI
TCGA-D1-A163	UCEC	MSI
TCGA-D1-A167	UCEC	MSI
TCGA-D1-A16F	UCEC	MSI
TCGA-D1-A174	UCEC	MSI
TCGA-D1-A175	UCEC	MSI
TCGA-D1-A176	UCEC	MSI
TCGA-D1-A177	UCEC	MSI
TCGA-D1-A17A	UCEC	MSI
TCGA-D1-A17B	UCEC	MSI
TCGA-D1-A17D	UCEC	MSI
TCGA-D1-A17H	UCEC	MSI
TCGA-D1-A17M	UCEC	MSI
TCGA-D1-A17R	UCEC	MSI
TCGA-D1-A17U	UCEC	MSI
TCGA-D1-A1NS	UCEC	MSI
TCGA-D1-A1NY	UCEC	MSI
TCGA-D1-A1NZ	UCEC	MSI
TCGA-D1-A1O7	UCEC	MSI
TCGA-D1-A2G0	UCEC	MSI
TCGA-D1-A2G5	UCEC	MSI
TCGA-DF-A2KN	UCEC	MSI/Hypermutator
TCGA-DF-A2KY	UCEC	MSI
TCGA-DF-A2KZ	UCEC	MSI
TCGA-DI-A0WH	UCEC	MSI
TCGA-DI-A1BU	UCEC	MSI/Hypermutator
TCGA-E6-A2P8	UCEC	MSI
TCGA-E6-A2P9	UCEC	MSI
TCGA-EC-A1NJ	UCEC	MSI
TCGA-EC-A1QX	UCEC	MSI
TCGA-EC-A24G	UCEC	MSI
TCGA-EO-A22S	UCEC	MSI
TCGA-EO-A22T	UCEC	MSI
TCGA-EO-A22U	UCEC	MSI/Hypermutator
TCGA-EO-A3AU	UCEC	MSI
TCGA-EO-A3AZ	UCEC	MSI
TCGA-EO-A3KX	UCEC	MSI/Hypermutator
TCGA-EY-A1GF	UCEC	MSI
TCGA-EY-A1GK	UCEC	MSI
TCGA-EY-A1GO	UCEC	MSI
TCGA-EY-A1GQ	UCEC	MSI
TCGA-EY-A1GU	UCEC	MSI
TCGA-EY-A1H0	UCEC	MSI
TCGA-EY-A215	UCEC	MSI/Hypermutator
TCGA-EY-A2OM	UCEC	MSI
TCGA-EY-A2OP	UCEC	MSI
TCGA-EY-A547	UCEC	MSI
TCGA-EY-A548	UCEC	MSI
TCGA-EY-A549	UCEC	MSI
TCGA-EY-A5W2	UCEC	MSI
TCGA-FI-A2D0	UCEC	MSI/Hypermutator
TCGA-FI-A2D4	UCEC	MSI
TCGA-FI-A2D6	UCEC	MSI
TCGA-FI-A2F4	UCEC	MSI/Hypermutator
TCGA-KP-A3W3	UCEC	MSI
TCGA-PG-A6IB	UCEC	MSI
TCGA-PG-A917	UCEC	MSI
TCGA-QS-A5YR	UCEC	MSI
TCGA-SJ-A6ZI	UCEC	MSI
TCGA-SL-A6JA	UCEC	MSI
TCGA-EO-A3AV	UCEC	Hypermutator
TCGA-QF-A5YS	UCEC	Hypermutator
TCGA-AP-A1DV	UCEC	Hypermutator
TCGA-D1-A16X	UCEC	Hypermutator
TCGA-AX-A0J0	UCEC	Hypermutator
TCGA-DF-A2KU	UCEC	Hypermutator
TCGA-EO-A22X	UCEC	Hypermutator
TCGA-A5-A0G1	UCEC	Hypermutator
TCGA-EY-A1G8	UCEC	Hypermutator
TCGA-BS-A0UV	UCEC	Hypermutator
TCGA-E6-A1LX	UCEC	Hypermutator
TCGA-AP-A1E0	UCEC	Hypermutator
TCGA-AP-A0LM	UCEC	Hypermutator
TCGA-AJ-A3EL	UCEC	Hypermutator
TCGA-AJ-A5DW	UCEC	Hypermutator
TCGA-EY-A1GI	UCEC	Hypermutator
TCGA-B5-A11N	UCEC	Hypermutator
TCGA-B5-A11E	UCEC	Hypermutator
TCGA-EO-A22R	UCEC	Hypermutator
TCGA-D1-A17Q	UCEC	Hypermutator
TCGA-AP-A059	UCEC	Hypermutator
TCGA-BS-A0UF	UCEC	Hypermutator
TCGA-BK-A6W3	UCEC	Hypermutator
TCGA-EO-A3B0	UCEC	Hypermutator
TCGA-FI-A2D5	UCEC	Hypermutator
TCGA-EO-A3AY	UCEC	Hypermutator
TCGA-A5-A2K5	UCEC	Hypermutator
TCGA-B5-A1MR	UCEC	Hypermutator
TCGA-E6-A1M0	UCEC	Hypermutator
TCGA-B5-A0JY	UCEC	Hypermutator
TCGA-N7-A4Y0	UCS	MSI/Hypermutator
TCGA-NA-A4R1	UCS	MSI
TCGA-ND-A4WC	UCS	Hypermutator
