## Supplementary material for "Systematic integration of protein affecting mutations, gene fusions, and copy number alterations into a comprehensive somatic mutational profile": Table S3

### Sheet: csp_hypgeoResults_5_7_2022
Supplementary Table 3. Gold standard enrichment analysis with OncoMerge predicted somatic mutations. Related to Figure 2.
								Confusion Matrix
Analysis	Enrichment Source	OncoMerge Direction	Overlap	OncoMerge Discovered	Enrichment Set	Background	P-Value	TP	FN	FP	TN	Sensitivity	Specificity	Combos
no_filter	TCGA_Consensus (Act)	Activating	32	5731	222	14546	1	32	190	5699	8657	0.144144	0.603023	BLCA;10672 BLCA;2064 BLCA;2261 BLCA;5290 BRCA;2064 BRCA;3169 BRCA;5290 CESC;2064 CESC;4780 ESCA;2064 GBM;1956 GBM;5156 HNSC;4780 KIRP;4233 LGG;1956 LGG;5290 LUAD;1956 LUAD;3845 LUSC;4780 OV;3845 SKCM;1019 SKCM;3815 SKCM;5879 SKCM;673 STAD;2064 STAD;3845 TGCT;3815 TGCT;3845 UCEC;2064 UCEC;2065 UCEC;3845 UCEC;4613
no_filter	TCGA_Consensus (Act)	LossOfFunction	6	3839	222	14546	1	6	216	3833	10497	0.027027	0.732519	BLCA;3265 GBM;7157 HNSC;3265 PCPG;3265 PRAD;7157 STAD;4089
no_filter	TCGA_Consensus (LoF)	Activating	2	5731	305	50353	1	2	303	5729	44321	0.00655738	0.885534	LIHC;55746 LUAD;4233
no_filter	TCGA_Consensus (LoF)	LossOfFunction	73	3839	305	50353	7.63185e-11	73	232	3766	46355	0.239344	0.924862	ACC;5573 BLCA;1029 BLCA;1387 BLCA;1999 BLCA;2195 BLCA;472 BLCA;5728 BLCA;5925 BLCA;677 BLCA;8289 BLCA;94234 BRCA;4214 BRCA;5728 BRCA;5925 BRCA;6416 CESC;2195 CESC;4089 CESC;5728 CESC;58508 CESC;5925 CESC;6794 CESC;8289 CHOL;1969 DLBC;567 DLBC;7128 ESCA;1029 ESCA;4089 ESCA;79755 ESCA;8289 GBM;5728 GBM;5925 HNSC;1029 HNSC;2195 HNSC;4851 HNSC;5728 HNSC;5925 HNSC;64324 HNSC;8452 KIRC;7428 KIRP;8452 L…
no_filter	CGC (Act)	Activating	37	3234	100	6771	0.981257	37	63	3197	3511	0.37	0.523405	8295 8493 595 673 898 1108 1655 9869 10000 1956 2064 2065 2119 2130 2261 2264 2263 2324 84433 3169 3725 3815 3845 4193 4194 4233 4286 4585 4610 4921 5156 5290 5335 5594 5879 6657 6714
no_filter	CGC (Act)	LossOfFunction	9	2816	100	6771	1	9	91	2807	3873	0.09	0.57979	5605.0 5894.0 3020.0 10000.0 57105.0 6098.0 3572.0 6934.0 2078.0
no_filter	CGC (LoF)	Activating	20	3234	129	13667	0.984628	20	109	3214	10344	0.155039	0.762944	8216 114788 8313 1106 1213 26047 9817 2033 10397 84133 2262 2199 3646 340419 29126 4771 5777 5787 6389 23185
no_filter	CGC (LoF)	LossOfFunction	50	2816	129	13667	6.29705e-07	50	79	2766	10822	0.387597	0.796438	92 8289 8314 57492 8452 324 463 567 639 836 842 9113 1027 1029 1031 9611 9612 9639 26047 26524 1999 2195 2199 84133 3084 4088 4089 53353 4261 4292 29072 4763 4771 5295 5426 5728 5783 5789 5884 79633 5925 55193 6092 6597 23013 6794 7128 7248 7428 7799
no_filter	Vogelstein (Act)	Activating	17	3234	54	6771	0.989038	17	37	3217	3517	0.314815	0.522275	673 1956 2064 2146 2261 2263 2322 84433 2778 3717 3815 3845 4233 4780 5156 5290 6427
no_filter	Vogelstein (Act)	LossOfFunction	3	2816	54	6771	1	3	51	2813	3907	0.0555556	0.581399	3265 3020 596
no_filter	Vogelstein (LoF)	Activating	8	3234	71	13667	0.993272	8	63	3226	10378	0.112676	0.762864	58508 2033 2625 4771 4853 4869 6662 171023
no_filter	Vogelstein (LoF)	LossOfFunction	30	2816	71	13667	9.27565e-06	30	41	2786	10840	0.422535	0.795538	8289 8314 57492 324 472 567 639 1029 58508 1387 9611 4089 4214 4292 29072 4763 4771 4851 4853 5295 5728 5925 55193 6597 6662 6794 7128 7157 7248 7428
no_filter	OncoROLE (Act)	Activating	25	3234	76	6771	0.994095	25	51	3209	3511	0.328947	0.52247	8216 595 673 1108 1213 100132406 9817 1956 1974 2017 2122 2261 2263 2322 10628 2778 3815 3845 4780 5290 5335 5879 6009 64321 7027
no_filter	OncoROLE (Act)	LossOfFunction	8	2816	76	6771	1	8	68	2808	3895	0.105263	0.581083	64321 3265 387 9612 221264 23345 3312 4216
no_filter	OncoROLE (LoF)	Activating	15	3234	109	13667	0.992653	15	94	3219	10354	0.137615	0.762838	8313 8454 58508 1655 2033 2146 2625 3169 4869 54904 5885 79718 6416 64324 171023
no_filter	OncoROLE (LoF)	LossOfFunction	34	2816	109	13667	0.00313621	34	75	2782	10810	0.311927	0.795321	8289 8314 324 463 472 567 677 1027 1029 58508 9611 1999 2335 3936 4089 4214 4297 4301 29072 4763 4851 5295 5573 5728 5925 55193 6416 6597 6794 6934 64324 7157 7158 7428
no_filter	Tokheim (Act)	Activating	24	3234	78	6771	0.998385	24	54	3210	3507	0.307692	0.522108	595 673 8894 1019 1108 1956 2064 2065 2261 2263 2322 3725 3845 151963 4609 4613 4780 5290 5594 5764 5879 55146 6009 6620
no_filter	Tokheim (Act)	LossOfFunction	8	2816	78	6771	1	8	70	2808	3893	0.102564	0.580958	3265 387 5605 5894 22894 7278 9015 4088
no_filter	Tokheim (LoF)	Activating	30	3234	212	13667	0.999618	30	182	3204	10281	0.141509	0.762403	114788 8454 8493 607 912 1106 58508 25836 9817 1655 9847 2033 51742 2625 84727 3169 3717 4289 29028 4771 4853 4869 79718 79755 6416 6662 23185 64324 171023 24149
no_filter	Tokheim (LoF)	LossOfFunction	57	2816	212	13667	0.010699	57	155	2759	10753	0.268868	0.795811	92 8289 8314 57492 57646 324 463 472 473 567 677 1027 1029 9320 58508 9474 1387 9611 26058 1602 1969 1999 2195 2335 4089 4214 4297 29072 4646 4763 4771 4851 4853 54206 5295 5728 5925 79755 55193 55339 6416 55677 6597 23013 23036 6662 23091 64062 64097 6794 23199 23269 6934 64324 7157 7158 7428
no_filter	Combined	NA	395	6028	834	17716	0	395	439	5633	11644	0.473621	0.67396	92 213 238 286 324 330 338 355 387 388 394 405 463 472 476 546 547 567 595 596 607 639 641 673 675 677 678 688 701 776 836 841 842 892 894 898 972 974 999 1008 1019 1021 1026 1027 1029 1031 1045 1106 1107 1108 1213 1233 1281 1387 1499 1500 1523 1602 1630 1654 1655 1662 1785 1879 1938 1956 1960 1964 1969 1974 1999 2033 2034 2042 2045 2064 2065 2066 2068 2071 2078 2099 2119 2122 2130 2131 2146 2177…
pq	TCGA_Consensus (Act)	Activating	20	2691	222	14546	0.999944	20	202	2671	11673	0.0900901	0.81379	BLCA;2064 BLCA;2261 BLCA;5290 BRCA;2064 BRCA;5290 CESC;2064 CESC;4780 ESCA;2064 GBM;1956 GBM;5156 HNSC;4780 KIRP;4233 LGG;1956 LGG;5290 LUAD;1956 LUAD;3845 STAD;2064 STAD;3845 TGCT;3815 TGCT;3845
pq	TCGA_Consensus (Act)	LossOfFunction	5	2661	222	14546	1	5	217	2656	11673	0.0225225	0.814642	GBM;7157 HNSC;3265 PCPG;3265 PRAD;7157 STAD;4089
pq	TCGA_Consensus (LoF)	Activating	1	2691	305	50353	0.999999	1	304	2690	47359	0.00327869	0.946253	LIHC;55746
pq	TCGA_Consensus (LoF)	LossOfFunction	63	2661	305	50353	1.1879e-10	63	242	2598	47513	0.206557	0.948155	ACC;5573 BLCA;1029 BLCA;1387 BLCA;1999 BLCA;2195 BLCA;472 BLCA;5728 BLCA;5925 BLCA;677 BLCA;8289 BRCA;4214 BRCA;5728 BRCA;5925 BRCA;6416 CESC;2195 CESC;4089 CESC;5728 CESC;58508 CESC;5925 CESC;6794 CESC;8289 CHOL;1969 DLBC;567 DLBC;7128 ESCA;1029 ESCA;4089 ESCA;79755 ESCA;8289 GBM;5728 GBM;5925 HNSC;1029 HNSC;2195 HNSC;4851 HNSC;5728 HNSC;5925 HNSC;64324 HNSC;8452 KIRC;7428 KIRP;8452 LIHC;1029 LI…
pq	CGC (Act)	Activating	23	1887	100	6771	0.836798	23	77	1864	4830	0.23	0.721542	8295 595 898 1108 9869 10000 1956 2064 2261 2264 2324 3725 3815 3845 4193 4194 4233 4585 5156 5290 5335 6657 6714
pq	CGC (Act)	LossOfFunction	7	2116	100	6771	1	7	93	2109	4569	0.07	0.684187	5894.0 10000.0 57105.0 6098.0 3572.0 6934.0 2078.0
pq	CGC (LoF)	Activating	10	1887	129	13667	0.975733	10	119	1877	11671	0.0775194	0.861456	8216 114788 1106 26047 10397 3646 340419 29126 5777 6389
pq	CGC (LoF)	LossOfFunction	46	2116	129	13667	4.0798e-09	46	83	2070	11514	0.356589	0.847615	92 8289 8314 57492 8452 324 463 567 639 836 842 9113 1027 1029 1031 9612 9639 26047 26524 1999 2195 2199 84133 3084 4088 4089 53353 4261 4292 4763 4771 5295 5426 5728 5783 5789 5884 79633 5925 55193 6597 23013 6794 7128 7428 7799
pq	Vogelstein (Act)	Activating	11	1887	54	6771	0.861383	11	43	1876	4852	0.203704	0.721165	1956 2064 2261 2322 3717 3815 3845 4233 4780 5156 5290
pq	Vogelstein (Act)	LossOfFunction	2	2116	54	6771	1	2	52	2114	4605	0.037037	0.68537	3265 596
pq	Vogelstein (LoF)	Activating	5	1887	71	13667	0.93955	5	66	1882	11719	0.0704225	0.861628	58508 2625 4853 4869 171023
pq	Vogelstein (LoF)	LossOfFunction	27	2116	71	13667	8.68666e-07	27	44	2089	11534	0.380282	0.846656	8289 8314 57492 324 472 567 639 1029 58508 1387 4089 4214 4292 4763 4771 4851 4853 5295 5728 5925 55193 6597 6662 6794 7128 7157 7428
pq	OncoROLE (Act)	Activating	15	1887	76	6771	0.931507	15	61	1872	4838	0.197368	0.721013	8216 595 1108 1956 2017 2122 2261 2322 3815 3845 4780 5290 5335 64321 7027
pq	OncoROLE (Act)	LossOfFunction	7	2116	76	6771	0.999996	7	69	2109	4593	0.0921053	0.685318	3265 387 9612 221264 23345 3312 4216
pq	OncoROLE (LoF)	Activating	8	1887	109	13667	0.972998	8	101	1879	11687	0.0733945	0.861492	58508 2625 4869 54904 5885 6416 64324 171023
pq	OncoROLE (LoF)	LossOfFunction	31	2116	109	13667	0.000170965	31	78	2085	11504	0.284404	0.846567	8289 8314 324 463 472 567 677 1027 1029 58508 1999 3936 4089 4214 4297 4301 4763 4851 5295 5573 5728 5925 55193 6416 6597 6794 6934 64324 7157 7158 7428
pq	Tokheim (Act)	Activating	14	1887	78	6771	0.970832	14	64	1873	4834	0.179487	0.72074	595 8894 1019 1108 1956 2064 2261 2322 3725 3845 4609 4780 5290 6620
pq	Tokheim (Act)	LossOfFunction	6	2116	78	6771	1	6	72	2110	4589	0.0769231	0.685028	3265 387 5894 22894 7278 4088
pq	Tokheim (LoF)	Activating	18	1887	212	13667	0.988318	18	194	1869	11604	0.0849057	0.861278	114788 607 1106 58508 25836 9847 51742 2625 84727 3717 4289 29028 4853 4869 6416 64324 171023 24149
pq	Tokheim (LoF)	LossOfFunction	51	2116	212	13667	0.000369959	51	161	2065	11441	0.240566	0.847105	92 8289 8314 57492 57646 324 463 472 473 567 677 1027 1029 9320 58508 9474 1387 1602 1969 1999 2195 4089 4214 4297 4646 4763 4771 4851 4853 54206 5295 5728 5925 79755 55193 6416 6597 23013 23036 6662 23091 64062 64097 6794 23199 23269 6934 64324 7157 7158 7428
pq	Combined	NA	335	4231	834	17716	7.5091e-12	335	499	3896	13321	0.401679	0.773712	139285 8216 8239 8241 8242 92 8289 114788 8295 8312 8313 8314 114825 57492 213 8405 238 8452 8471 286 90417 8496 324 57670 57674 330 338 355 388 387 394 405 463 472 546 547 567 595 596 607 639 641 673 675 677 678 688 8880 701 6654 776 836 841 842 892 898 894 9113 972 974 999 1008 1019 1021 1026 1027 1029 1031 1045 1106 1107 1108 9321 58508 9401 1233 9444 25836 1281 25925 25942 1387 9612 9639 2308…
mff	TCGA_Consensus (Act)	Activating	30	906	222	14546	1.98102e-05	30	192	876	13478	0.135135	0.938972	BLCA;2064 BLCA;2261 BLCA;5290 BRCA;2064 BRCA;3169 BRCA;5290 CESC;2064 CESC;4780 ESCA;2064 GBM;1956 GBM;5156 HNSC;4780 KIRP;4233 LGG;1956 LGG;5290 LUAD;1956 LUAD;3845 LUSC;4780 OV;3845 SKCM;1019 SKCM;3815 SKCM;673 STAD;2064 STAD;3845 TGCT;3815 TGCT;3845 UCEC;2064 UCEC;2065 UCEC;3845 UCEC;4613
mff	TCGA_Consensus (Act)	LossOfFunction	6	804	222	14546	0.96545	6	216	798	13532	0.027027	0.944313	BLCA;3265 GBM;7157 HNSC;3265 PCPG;3265 PRAD;7157 STAD;4089
mff	TCGA_Consensus (LoF)	Activating	1	906	305	50353	0.974376	1	304	905	49144	0.00327869	0.981918	LUAD;4233
mff	TCGA_Consensus (LoF)	LossOfFunction	72	804	305	50353	9.16989e-11	72	233	732	49388	0.236066	0.985395	ACC;5573 BLCA;1029 BLCA;1387 BLCA;1999 BLCA;2195 BLCA;472 BLCA;5728 BLCA;5925 BLCA;677 BLCA;8289 BLCA;94234 BRCA;4214 BRCA;5728 BRCA;5925 BRCA;6416 CESC;2195 CESC;4089 CESC;5728 CESC;58508 CESC;5925 CESC;6794 CESC;8289 CHOL;1969 DLBC;567 DLBC;7128 ESCA;1029 ESCA;4089 ESCA;79755 ESCA;8289 GBM;5728 GBM;5925 HNSC;1029 HNSC;2195 HNSC;4851 HNSC;5728 HNSC;5925 HNSC;64324 HNSC;8452 KIRC;7428 KIRP;8452 L…
mff	CGC (Act)	Activating	22	633	100	6771	3.47254e-05	22	78	611	6082	0.22	0.908711	2064 2065 4193 4194 8295 4233 4286 2261 2263 4585 4610 595 673 898 5156 3169 5290 9869 3725 3815 3845 1956
mff	CGC (Act)	LossOfFunction	4	482	100	6771	0.849377	4	96	478	6197	0.04	0.92839	57105.0 3572.0 2078.0 6934.0
mff	CGC (LoF)	Activating	10	633	129	13667	0.0370327	10	119	623	12925	0.0775194	0.954015	8216 114788 2199 2262 6389 29126 23185 26047 5787 2033
mff	CGC (LoF)	LossOfFunction	39	482	129	13667	0	39	90	443	13134	0.302326	0.967371	92 8289 53353 8314 2195 57492 84133 4261 8452 324 6597 463 23013 567 639 6794 4763 4771 7128 1027 1029 1031 3084 5295 7428 5426 9639 26047 5728 5783 5789 79633 5925 55193 26524 6092 1999 4088 4089
mff	Vogelstein (Act)	Activating	13	633	54	6771	0.000318405	13	41	620	6110	0.240741	0.907875	2064 4233 2261 2263 2322 673 4780 5156 5290 3717 3815 3845 1956
mff	Vogelstein (Act)	LossOfFunction	1	482	54	6771	0.905617	1	53	481	6237	0.0185185	0.928401	3265
mff	Vogelstein (LoF)	Activating	5	633	71	13667	0.110292	5	66	628	12973	0.0704225	0.953827	2625 4853 171023 58508 2033
mff	Vogelstein (LoF)	LossOfFunction	26	482	71	13667	0	26	45	456	13166	0.366197	0.966525	8289 4214 8314 57492 324 6597 472 6662 567 639 6794 4763 4771 4851 4853 7128 7157 1029 58508 5295 7428 1387 5728 5925 55193 4089
mff	OncoROLE (Act)	Activating	14	633	76	6771	0.00395858	14	62	619	6090	0.184211	0.907736	8216 2122 2261 2263 2322 595 673 4780 64321 5290 3815 3845 1956 2017
mff	OncoROLE (Act)	LossOfFunction	4	482	76	6771	0.637895	4	72	478	6221	0.0526316	0.928646	4216 23345 387 3265
mff	OncoROLE (LoF)	Activating	8	633	109	13667	0.0658323	8	101	625	12941	0.0733945	0.953929	2625 64324 171023 3169 58508 54904 79718 2033
mff	OncoROLE (LoF)	LossOfFunction	30	482	109	13667	0	30	79	452	13136	0.275229	0.966735	8289 4214 8314 4297 4301 6416 324 6597 463 472 567 6794 4763 677 4851 6934 64324 7157 7158 1027 1029 58508 5295 7428 5573 5728 5925 55193 1999 4089
mff	Tokheim (Act)	Activating	15	633	78	6771	0.00196088	15	63	618	6090	0.192308	0.907871	2064 2065 2261 2263 2322 4609 4613 595 673 4780 1019 5290 3725 3845 1956
mff	Tokheim (Act)	LossOfFunction	4	482	78	6771	0.660794	4	74	478	6219	0.0512821	0.928625	4088 3265 387 7278
mff	Tokheim (LoF)	Activating	13	633	212	13667	0.115757	13	199	620	12848	0.0613208	0.953965	114788 4289 2625 23185 4853 64324 171023 3169 58508 24149 3717 79718 2033
mff	Tokheim (LoF)	LossOfFunction	44	482	212	13667	0	44	168	438	13061	0.207547	0.967553	92 8289 4214 8314 2195 57492 4297 6416 57646 324 6597 463 472 473 23013 23036 6662 23091 567 6794 4763 23199 4771 677 23269 4851 4853 6934 64324 7157 7158 1027 1029 58508 5295 7428 1387 5728 5925 79755 55193 1969 1999 4089
mff	Combined	NA	270	1459	834	17716	6.82376e-12	270	564	1189	15963	0.323741	0.930679	139285 8216 8239 8241 8242 92 8289 114788 8295 8312 8313 8314 57492 213 8405 238 8452 8471 286 324 330 338 355 388 387 394 405 463 472 546 547 567 595 607 639 673 675 677 678 688 8880 776 841 898 972 974 999 1008 1019 1026 1027 1029 1031 1045 1107 9321 58508 9444 25836 1281 25925 25942 1387 9639 26047 1499 1500 1523 26137 9774 9817 1630 1654 9869 1785 1879 10075 51043 51059 1938 26524 10142 1956 …
mhc	TCGA_Consensus (Act)	Activating	32	5486	222	14546	1	32	190	5454	8902	0.144144	0.620089	BLCA;10672 BLCA;2064 BLCA;2261 BLCA;5290 BRCA;2064 BRCA;3169 BRCA;5290 CESC;2064 CESC;4780 ESCA;2064 GBM;1956 GBM;5156 HNSC;4780 KIRP;4233 LGG;1956 LGG;5290 LUAD;1956 LUAD;3845 LUSC;4780 OV;3845 SKCM;1019 SKCM;3815 SKCM;5879 SKCM;673 STAD;2064 STAD;3845 TGCT;3815 TGCT;3845 UCEC;2064 UCEC;2065 UCEC;3845 UCEC;4613
mhc	TCGA_Consensus (Act)	LossOfFunction	6	3568	222	14546	1	6	216	3562	10768	0.027027	0.751431	BLCA;3265 GBM;7157 HNSC;3265 PCPG;3265 PRAD;7157 STAD;4089
mhc	TCGA_Consensus (LoF)	Activating	2	5486	305	50353	1	2	303	5484	44566	0.00655738	0.89043	LIHC;55746 LUAD;4233
mhc	TCGA_Consensus (LoF)	LossOfFunction	71	3568	305	50353	7.52933e-11	71	234	3497	46622	0.232787	0.930226	ACC;5573 BLCA;1029 BLCA;1387 BLCA;1999 BLCA;2195 BLCA;472 BLCA;5728 BLCA;5925 BLCA;677 BLCA;8289 BLCA;94234 BRCA;4214 BRCA;5728 BRCA;5925 BRCA;6416 CESC;2195 CESC;4089 CESC;5728 CESC;58508 CESC;5925 CESC;6794 CHOL;1969 DLBC;567 DLBC;7128 ESCA;1029 ESCA;4089 ESCA;79755 ESCA;8289 GBM;5728 GBM;5925 HNSC;1029 HNSC;2195 HNSC;4851 HNSC;5728 HNSC;64324 HNSC;8452 KIRC;7428 KIRP;8452 LIHC;1029 LIHC;5925 L…
mhc	CGC (Act)	Activating	36	3134	100	6771	0.976662	36	64	3098	3609	0.36	0.538095	8295 595 673 898 1108 1655 9869 10000 1956 2064 2065 2119 2130 2261 2264 2263 2324 84433 3169 3725 3815 3845 4193 4194 4233 4286 4585 4610 4921 5156 5290 5335 5594 5879 6657 6714
mhc	CGC (Act)	LossOfFunction	8	2715	100	6771	1	8	92	2707	3972	0.08	0.5947	5894.0 3020.0 10000.0 57105.0 6098.0 3572.0 6934.0 2078.0
mhc	CGC (LoF)	Activating	19	3134	129	13667	0.986161	19	110	3115	10442	0.147287	0.770229	8216 114788 8313 1106 1213 26047 9817 2033 10397 2262 2199 3646 340419 29126 4771 5777 5787 6389 23185
mhc	CGC (LoF)	LossOfFunction	47	2715	129	13667	3.3921e-06	47	82	2668	10917	0.364341	0.803607	92 8289 8314 57492 8452 324 463 567 639 836 842 9113 1027 1029 1031 9612 9639 26047 26524 1999 2195 2199 84133 3084 4088 4089 53353 4261 4292 29072 4763 4771 5295 5426 5728 5783 5789 5884 79633 5925 6092 6597 23013 6794 7128 7428 7799
mhc	Vogelstein (Act)	Activating	17	3134	54	6771	0.981019	17	37	3117	3617	0.314815	0.537125	673 1956 2064 2146 2261 2263 2322 84433 2778 3717 3815 3845 4233 4780 5156 5290 6427
mhc	Vogelstein (Act)	LossOfFunction	3	2715	54	6771	1	3	51	2712	4008	0.0555556	0.596429	3265 3020 596
mhc	Vogelstein (LoF)	Activating	8	3134	71	13667	0.990223	8	63	3126	10478	0.112676	0.770215	58508 2033 2625 4771 4853 4869 6662 171023
mhc	Vogelstein (LoF)	LossOfFunction	27	2715	71	13667	0.000111725	27	44	2688	10935	0.380282	0.802687	8289 8314 57492 324 472 567 639 1029 58508 1387 4089 4214 4292 29072 4763 4771 4851 4853 5295 5728 5925 6597 6662 6794 7128 7157 7428
mhc	OncoROLE (Act)	Activating	25	3134	76	6771	0.988106	25	51	3109	3611	0.328947	0.537351	8216 595 673 1108 1213 100132406 9817 1956 1974 2017 2122 2261 2263 2322 10628 2778 3815 3845 4780 5290 5335 5879 6009 64321 7027
mhc	OncoROLE (Act)	LossOfFunction	8	2715	76	6771	1	8	68	2707	3996	0.105263	0.596151	64321 3265 387 9612 221264 23345 3312 4216
mhc	OncoROLE (LoF)	Activating	15	3134	109	13667	0.988324	15	94	3119	10454	0.137615	0.770206	8313 8454 58508 1655 2033 2146 2625 3169 4869 54904 5885 79718 6416 64324 171023
mhc	OncoROLE (LoF)	LossOfFunction	32	2715	109	13667	0.00614924	32	77	2683	10907	0.293578	0.802575	8289 8314 324 463 472 567 677 1027 1029 58508 1999 2335 3936 4089 4214 4297 4301 29072 4763 4851 5295 5573 5728 5925 6416 6597 6794 6934 64324 7157 7158 7428
mhc	Tokheim (Act)	Activating	23	3134	78	6771	0.998267	23	55	3111	3605	0.294872	0.536778	595 673 8894 1019 1108 1956 2064 2065 2261 2263 2322 3725 3845 151963 4609 4613 4780 5290 5594 5764 5879 6009 6620
mhc	Tokheim (Act)	LossOfFunction	7	2715	78	6771	1	7	71	2708	3992	0.0897436	0.595821	3265 387 5894 22894 7278 9015 4088
mhc	Tokheim (LoF)	Activating	27	3134	212	13667	0.999885	27	185	3107	10375	0.127358	0.769545	114788 8454 607 1106 58508 25836 9817 1655 9847 2033 51742 2625 84727 3169 3717 4289 29028 4771 4853 4869 79718 79755 6416 6662 23185 64324 171023
mhc	Tokheim (LoF)	LossOfFunction	53	2715	212	13667	0.0266478	53	159	2662	10846	0.25	0.802932	92 8289 8314 57492 57646 324 463 472 473 567 677 1027 1029 9320 58508 9474 1387 1602 1969 1999 2195 2335 4089 4214 4297 29072 4646 4763 4771 4851 4853 54206 5295 5728 5925 79755 55339 6416 55677 6597 23013 23036 6662 23091 64062 6794 23199 23269 6934 64324 7157 7158 7428
mhc	Combined	NA	349	5659	834	17716	3.04572e-10	349	485	5310	11921	0.418465	0.691834	92 213 286 324 330 338 355 387 388 405 463 472 476 546 547 567 595 596 607 639 673 677 688 701 836 841 842 892 894 898 972 974 999 1019 1021 1026 1027 1029 1031 1045 1106 1108 1213 1233 1281 1387 1499 1602 1630 1654 1655 1662 1785 1879 1938 1956 1960 1964 1969 1974 1999 2033 2034 2045 2064 2065 2066 2068 2071 2078 2099 2119 2122 2130 2131 2146 2177 2195 2199 2260 2261 2262 2263 2264 2271 2272 230…
pq_mff	TCGA_Consensus (Act)	Activating	20	458	222	14546	7.31357e-06	20	202	438	13906	0.0900901	0.969465	BLCA;2064 BLCA;2261 BLCA;5290 BRCA;2064 BRCA;5290 CESC;2064 CESC;4780 ESCA;2064 GBM;1956 GBM;5156 HNSC;4780 KIRP;4233 LGG;1956 LGG;5290 LUAD;1956 LUAD;3845 STAD;2064 STAD;3845 TGCT;3815 TGCT;3845
pq_mff	TCGA_Consensus (Act)	LossOfFunction	5	616	222	14546	0.913008	5	217	611	13718	0.0225225	0.957359	GBM;7157 HNSC;3265 PCPG;3265 PRAD;7157 STAD;4089
pq_mff	TCGA_Consensus (LoF)	Activating	0	458	305	50353	0.938909	0	305	458	49590	0	0.990849
pq_mff	TCGA_Consensus (LoF)	LossOfFunction	63	616	305	50353	5.82714e-11	63	242	553	49558	0.206557	0.988964	ACC;5573 BLCA;1029 BLCA;1387 BLCA;1999 BLCA;2195 BLCA;472 BLCA;5728 BLCA;5925 BLCA;677 BLCA;8289 BRCA;4214 BRCA;5728 BRCA;5925 BRCA;6416 CESC;2195 CESC;4089 CESC;5728 CESC;58508 CESC;5925 CESC;6794 CESC;8289 CHOL;1969 DLBC;567 DLBC;7128 ESCA;1029 ESCA;4089 ESCA;79755 ESCA;8289 GBM;5728 GBM;5925 HNSC;1029 HNSC;2195 HNSC;4851 HNSC;5728 HNSC;5925 HNSC;64324 HNSC;8452 KIRC;7428 KIRP;8452 LIHC;1029 LI…
pq_mff	CGC (Act)	Activating	17	366	100	6771	5.27505e-06	17	83	349	6339	0.17	0.947817	2064 4193 4194 8295 4233 2261 4585 595 898 5156 5290 5335 9869 3725 3815 3845 1956
pq_mff	CGC (Act)	LossOfFunction	4	392	100	6771	0.695304	4	96	388	6287	0.04	0.941873	57105.0 3572.0 2078.0 6934.0
pq_mff	CGC (LoF)	Activating	4	366	129	13667	0.264084	4	125	362	13180	0.0310078	0.973268	8216 114788 6389 29126
pq_mff	CGC (LoF)	LossOfFunction	36	392	129	13667	0	36	93	356	13218	0.27907	0.973773	92 8289 53353 8314 2195 57492 84133 4261 8452 324 6597 463 23013 567 639 6794 4763 4771 7128 1027 1029 1031 3084 5295 7428 26047 5728 5783 5789 79633 5925 55193 26524 1999 4088 4089
pq_mff	Vogelstein (Act)	Activating	11	366	54	6771	2.26032e-05	11	43	355	6373	0.203704	0.947235	2064 4233 2261 2322 4780 5156 5290 3717 3815 3845 1956
pq_mff	Vogelstein (Act)	LossOfFunction	1	392	54	6771	0.828673	1	53	391	6327	0.0185185	0.941798	3265
pq_mff	Vogelstein (LoF)	Activating	3	366	71	13667	0.122453	3	68	363	13236	0.0422535	0.973307	2625 4853 171023
pq_mff	Vogelstein (LoF)	LossOfFunction	26	392	71	13667	0	26	45	366	13256	0.366197	0.973132	8289 4214 8314 57492 324 6597 472 6662 567 639 6794 4763 4771 4851 4853 7128 7157 1029 58508 5295 7428 1387 5728 5925 55193 4089
pq_mff	OncoROLE (Act)	Activating	13	366	76	6771	4.5316e-05	13	63	353	6355	0.171053	0.947376	8216 2122 2261 2322 595 4780 64321 5290 5335 3815 3845 1956 2017
pq_mff	OncoROLE (Act)	LossOfFunction	4	392	76	6771	0.451453	4	72	388	6311	0.0526316	0.942081	4216 23345 387 3265
pq_mff	OncoROLE (LoF)	Activating	4	366	109	13667	0.168165	4	105	362	13200	0.0366972	0.973308	2625 64324 171023 54904
pq_mff	OncoROLE (LoF)	LossOfFunction	30	392	109	13667	0	30	79	362	13226	0.275229	0.973359	8289 4214 8314 4297 4301 6416 324 6597 463 472 567 6794 4763 677 4851 6934 64324 7157 7158 1027 1029 58508 5295 7428 5573 5728 5925 55193 1999 4089
pq_mff	Tokheim (Act)	Activating	11	366	78	6771	0.000884467	11	67	355	6349	0.141026	0.947047	2064 2261 2322 4609 595 4780 1019 5290 3725 3845 1956
pq_mff	Tokheim (Act)	LossOfFunction	4	392	78	6771	0.474301	4	74	388	6309	0.0512821	0.942064	4088 3265 387 7278
pq_mff	Tokheim (LoF)	Activating	8	366	212	13667	0.116718	8	204	358	13105	0.0377358	0.973409	114788 4289 2625 4853 64324 171023 24149 3717
pq_mff	Tokheim (LoF)	LossOfFunction	43	392	212	13667	0	43	169	349	13149	0.20283	0.974144	92 8289 4214 8314 2195 57492 4297 6416 324 6597 463 472 473 23013 23036 6662 23091 567 6794 4763 23199 4771 677 23269 4851 4853 6934 64324 7157 7158 1027 1029 58508 5295 7428 1387 5728 5925 79755 55193 1969 1999 4089
pq_mff	Combined	NA	246	1131	834	17716	0	246	588	885	16243	0.294964	0.94833	6146 2064 2065 2066 2068 139285 8216 2078 8239 8241 8242 2122 92 8289 4193 114788 4194 8295 53353 6256 4214 4216 8313 8312 8314 4221 4233 2195 57492 84133 4261 84159 4297 4301 2261 2260 213 8405 2263 2272 238 6389 8452 6416 2322 8471 286 6446 324 57674 330 26960 338 355 80243 388 387 394 29072 405 84376 10664 2475 55728 10672 55729 6597 29126 27086 84433 463 472 10721 23013 4582 4585 4588 10735 6…
pq_mff_mhc	TCGA_Consensus (Act)	Activating	23	559	222	14546	4.87629e-06	23	199	536	13811	0.103604	0.96264	BLCA;2064 BLCA;2261 BLCA;5290 BRCA;2064 BRCA;5290 CESC;2064 CESC;4780 ESCA;2064 GBM;1956 GBM;5156 HNSC;4780 KIRP;4233 LGG;1956 LGG;5290 LUAD;1956 LUAD;3845 STAD;2064 STAD;3845 TGCT;3815 TGCT;3845 UCEC;2064 UCEC;2065 UCEC;3845
pq_mff_mhc	TCGA_Consensus (Act)	LossOfFunction	6	610	222	14546	0.827837	6	216	604	13726	0.027027	0.957851	BLCA;3265 GBM;7157 HNSC;3265 PCPG;3265 PRAD;7157 STAD;4089
pq_mff_mhc	TCGA_Consensus (LoF)	Activating	0	559	305	50353	0.967134	0	305	559	49489	0	0.988831
pq_mff_mhc	TCGA_Consensus (LoF)	LossOfFunction	65	610	305	50353	1.62341e-10	65	240	545	49568	0.213115	0.989125	ACC;5573 BLCA;1029 BLCA;1387 BLCA;1999 BLCA;2195 BLCA;472 BLCA;5728 BLCA;5925 BLCA;677 BLCA;8289 BLCA;94234 BRCA;4214 BRCA;5728 BRCA;5925 BRCA;6416 CESC;2195 CESC;4089 CESC;5728 CESC;58508 CESC;5925 CESC;6794 CHOL;1969 DLBC;567 DLBC;7128 ESCA;1029 ESCA;4089 ESCA;79755 ESCA;8289 GBM;5728 GBM;5925 HNSC;1029 HNSC;2195 HNSC;4851 HNSC;5728 HNSC;64324 HNSC;8452 KIRC;7428 KIRP;8452 LIHC;1029 LIHC;5925 L…
pq_mff_mhc	CGC (Act)	Activating	19	417	100	6771	2.1322e-06	19	81	398	6292	0.19	0.940508	2064 2065 4193 4194 8295 4233 2261 2264 4585 595 898 5156 5290 5335 9869 3725 3815 3845 1956
pq_mff_mhc	CGC (Act)	LossOfFunction	5	382	100	6771	0.499106	5	95	377	6299	0.05	0.943529	57105.0 6098.0 3572.0 6934.0 2078.0
pq_mff_mhc	CGC (LoF)	Activating	5	417	129	13667	0.201574	5	124	412	13131	0.0387597	0.969578	8216 114788 2262 6389 29126
pq_mff_mhc	CGC (LoF)	LossOfFunction	36	382	129	13667	0	36	93	346	13228	0.27907	0.97451	92 8289 53353 8314 2195 57492 84133 4261 8452 324 6597 463 23013 567 639 6794 4763 4771 836 7128 1027 1029 1031 3084 5295 7428 26047 5728 5783 5789 79633 5925 26524 1999 4088 4089
pq_mff_mhc	Vogelstein (Act)	Activating	12	417	54	6771	1.652e-05	12	42	405	6324	0.222222	0.939813	2064 4233 2261 2322 4780 2778 5156 5290 3717 3815 3845 1956
pq_mff_mhc	Vogelstein (Act)	LossOfFunction	1	382	54	6771	0.817369	1	53	381	6337	0.0185185	0.943287	3265
pq_mff_mhc	Vogelstein (LoF)	Activating	3	417	71	13667	0.171079	3	68	414	13185	0.0422535	0.969557	2625 4853 171023
pq_mff_mhc	Vogelstein (LoF)	LossOfFunction	25	382	71	13667	0	25	46	357	13264	0.352113	0.97379	8289 4214 8314 57492 324 6597 472 6662 567 639 6794 4763 4771 4851 4853 7128 7157 1029 58508 5295 7428 1387 5728 5925 4089
pq_mff_mhc	OncoROLE (Act)	Activating	13	417	76	6771	0.000184428	13	63	404	6304	0.171053	0.939773	8216 2122 2261 2322 595 4780 2778 64321 5290 5335 3815 3845 1956
pq_mff_mhc	OncoROLE (Act)	LossOfFunction	3	382	76	6771	0.628681	3	73	379	6319	0.0394737	0.943416	23345 387 3265
pq_mff_mhc	OncoROLE (LoF)	Activating	4	417	109	13667	0.239645	4	105	413	13149	0.0366972	0.969547	2625 64324 171023 54904
pq_mff_mhc	OncoROLE (LoF)	LossOfFunction	28	382	109	13667	0	28	81	354	13232	0.256881	0.973944	8289 4214 8314 4297 6416 324 6597 463 472 567 6794 4763 677 4851 6934 64324 7157 7158 1027 1029 58508 5295 7428 5573 5728 5925 1999 4089
pq_mff_mhc	Tokheim (Act)	Activating	12	417	78	6771	0.000849231	12	66	405	6300	0.153846	0.939597	2064 2065 2261 2322 4609 595 4780 1019 5290 3725 3845 1956
pq_mff_mhc	Tokheim (Act)	LossOfFunction	4	382	78	6771	0.451523	4	74	378	6319	0.0512821	0.943557	4088 3265 387 7278
pq_mff_mhc	Tokheim (LoF)	Activating	8	417	212	13667	0.200408	8	204	409	13054	0.0377358	0.96962	114788 4289 2625 607 4853 64324 171023 3717
pq_mff_mhc	Tokheim (LoF)	LossOfFunction	42	382	212	13667	0	42	170	340	13157	0.198113	0.974809	92 8289 4214 8314 2195 57492 4297 6416 324 6597 463 472 473 23013 23036 6662 23091 567 6794 4763 23199 4771 677 23269 4851 4853 6934 64324 7157 7158 1027 1029 58508 5295 7428 1387 5728 5925 79755 1969 1999 4089
pq_mff_mhc	Combined	NA	207	896	834	17716	1.68632e-11	207	627	689	16400	0.248201	0.959682	2064 2065 2066 2068 139285 8216 94234 2078 8241 8242 2099 2122 92 4193 8289 4194 114788 8295 53353 6256 4214 8312 8314 4221 4233 2195 57492 84133 4261 4297 2261 2260 213 2264 8405 2262 2272 6389 8452 6416 2322 286 6446 324 57674 330 26960 338 355 387 388 29072 405 84376 10664 2475 10672 55729 29126 6597 27086 84433 463 472 23013 4582 4585 4588 10735 4609 6662 4615 546 51755 6708 6709 567 2625 595…
