## Supplementary material for "Systematic integration of protein affecting mutations, gene fusions, and copy number alterations into a comprehensive somatic mutational profile": Table S4

### Sheet: Sheet1
Supplementary Table 4. Gold standard enrichment analysis with OncoMerge predicted somatic mutations using randomized somatic mutation matrices to show that overlap is not due only to seed genes. Related to Figure 2.
			Enrichment P-values
Gold standard (GS)	GS func.	OM func.	None	PQ	MFF	PQ MFF
All	NA	NA	0.471566	0.610233	0.346564	0.0438526
TCGA_Consensus	Act	Act	0.999999	0.996714	0.78109	0.968147
	Act	LoF	0.999998	0.999772	0.995486	0.99946
	LoF	Act	0.998126	0.989012	0.953073	0.933841
	LoF	LoF	0.958926	0.225501	0.792785	0.946946
Cancer gene census (CGC)	Act	Act	0.986911	0.438138	0.0882201	0.755739
	Act	LoF	0.993839	0.997157	0.99337	0.920937
	LoF	Act	0.870413	0.894979	0.828668	0.765382
	LoF	LoF	0.876936	0.0599665	0.274283	0.45018
Vogelstein et al., 2013 (20/20 rule)	Act	Act	0.982843	0.306912	0.32481	0.43692
	Act	LoF	0.99056	0.987316	0.978699	0.72872
	LoF	Act	0.708711	0.878961	0.918512	0.892757
	LoF	LoF	0.397299	0.13609	0.0931676	0.437894
OncodriveROLE	Act	Act	0.955075	0.798193	0.440263	0.706228
	Act	LoF	0.995516	0.984214	0.970708	0.995706
	LoF	Act	0.939529	0.917167	0.895376	0.854574
	LoF	LoF	0.767343	0.240227	0.509064	0.314746
Tokheim et al., 2016 (MutSig2CV, 20/20+, and TUSON)	Act	Act	0.917522	0.544339	0.176102	0.540712
	Act	LoF	0.98608	0.947382	0.99619	0.996283
	LoF	Act	0.908957	0.998757	0.938827	0.896798
	LoF	LoF	0.966891	0.425773	0.583615	0.4361
