## Supplementary material for "Systematic integration of protein affecting mutations, gene fusions, and copy number alterations into a comprehensive somatic mutational profile": Table S5

### Sheet: relativeContributions_mean
Supplementary Table 5. Relative mean contribution of each mutation type to final mutation frequency. Related to Figure 2.
Mutation type	None		PQ		MFF		PQ MFF		PQ MFF MHC
	Mean	Std. dev.	Mean	Std. dev.	Mean	Std. dev.	Mean	Std. dev.	Mean	Std. dev.
PAM	0.0204222	0.0475608	0.0215303	0.0576247	0.0541336	0.084717	0.0627296	0.0942596	0.0499079	0.101849
Fusion	0.00125313	0.00876987	0.00157948	0.0112562	0.00266663	0.0152702	0.0030294	0.0174445	0.00408196	0.0198436
CNA	0.086747	0.0621475	0.106582	0.071562	0.0736694	0.0677188	0.083275	0.0769067	0.0901247	0.0770013
